# Physiological folate levels constrain nucleotide synthesis and increase dependence on nucleotide salvage

**DOI:** 10.64898/2026.09.13.750663

**Authors:** Ryan Elbashir, Keene L. Abbott, Diya L. Ramesh, Ahmed Ali, Anna Shevzov-Zebrun, Anna M. Barbeau, Michelle Wu, Abigail P. Ward, Yetiş Gültekin, Brian T. Do, Sharanya Sivanand, Azucena Ramos, Tenzin Kunchok, Millenia Waite, Edrees H. Rashan, Muhammad Bin Munim, Michael T. Hemann, Matthew G. Vander Heiden

## Abstract

Proliferating cells must acquire nucleotides to support DNA replication, yet how cells meet these nucleotide demands for proliferation under physiological conditions remains understudied. Here, we investigated how physiological nutrient availability shapes nucleotide acquisition strategies in a mouse model of B-cell acute lymphoblastic leukemia (B-ALL). To assess how environmental nutrients impact nucleotide metabolism, we formulated a mouse plasma-like medium (MPM) that reproduces the circulating metabolite composition of plasma from mice with B-ALL and assessed how this influenced nucleotide metabolism relative to standard culture conditions, where nucleotide acquisition has historically been studied. We find that leukemia cells cultured in MPM acquire nucleotides through salvage pathways, and that select nucleotide salvage pathways are required for proliferation under physiological conditions. Of note, this dependency on nucleotide salvage in plasma-like conditions was not caused by precursor metabolite limitation for *de novo* synthesis. Instead, we found that physiological folate levels are insufficient to support deoxynucleotide triphosphate (dNTP) synthesis for genome replication, leading to DNA replication stress and impaired proliferation when nucleotide salvage is disrupted. Consistently, dietary folate restriction exacerbates the impaired leukemia progression phenotype of nucleotide salvage-deficient B-ALL cells. Together, these findings demonstrate that access to folates is an endogenous limitation for nucleotide synthesis in plasma-like nutrient conditions, increasing the relevance of nucleotide salvage pathways for leukemia progression. More broadly, this work highlights how micronutrient abundance can influence metabolic dependencies and reveals that folate levels shape nucleotide metabolism under physiological conditions.
