## Supplemental Table 1 for "Physiological folate levels constrain nucleotide synthesis and increase dependence on nucleotide salvage"

### Sheet: Metabolites measured
Metabolite	Retention time (min)	m/z	Polarity mode	HMDB link
Alanine	9.5	90.055	pos	http://www.hmdb.ca/metabolites/HMDB0000161
Arginine	14.2	175.119	pos	http://www.hmdb.ca/metabolites/HMDB0000517
Argininosuccinate	11.7	289.115	neg	http://www.hmdb.ca/metabolites/HMDB0000052
Asparagine	10	133.061	pos	http://www.hmdb.ca/metabolites/HMDB0000168
Aspartate	10.6	132.03	neg	http://www.hmdb.ca/metabolites/HMDB0000191
Citrulline	10.2	176.103	pos	http://www.hmdb.ca/metabolites/HMDB0000904
Cystine	11.1	241.031	pos	http://www.hmdb.ca/metabolites/HMDB0000192
Glutamate	10.4	146.046	neg	http://www.hmdb.ca/metabolites/HMDB0000148
Glutamine	9.8	147.076	pos	http://www.hmdb.ca/metabolites/HMDB0000641
Glycine	10.1	76.0393	pos	http://www.hmdb.ca/metabolites/HMDB0000123
Histidine	9.2	156.077	pos	http://www.hmdb.ca/metabolites/HMDB0000177
Homocitrulline	9.9	190.119	pos	http://www.hmdb.ca/metabolites/HMDB0000679
Hydroxyproline	9.3	132.066	pos	http://www.hmdb.ca/metabolites/HMDB0000725
Isoleucine	6.56	132.102	pos	http://www.hmdb.ca/metabolites/HMDB0000172
Leucine	6	132.102	pos	http://www.hmdb.ca/metabolites/HMDB0000687
Lysine	13.7	147.113	pos	http://www.hmdb.ca/metabolites/HMDB0000182
Methionine	6.7	150.058	pos	http://www.hmdb.ca/metabolites/HMDB0000696
Ornithine	13.1	133.097	pos	http://www.hmdb.ca/metabolites/HMDB0000214
Phenylalanine	5.4	166.086	pos	http://www.hmdb.ca/metabolites/HMDB0000159
Proline	7.9	116.071	pos	http://www.hmdb.ca/metabolites/HMDB0000162
Serine	10.1	104.035	neg	http://www.hmdb.ca/metabolites/HMDB0000187
Threonine	9.1	120.066	pos	http://www.hmdb.ca/metabolites/HMDB0000167
Tryptophan	6.7	205.097	pos	http://www.hmdb.ca/metabolites/HMDB0000929
Tyrosine	8.1	182.081	pos	http://www.hmdb.ca/metabolites/HMDB0000158
Valine	7.6	118.086	pos	http://www.hmdb.ca/metabolites/HMDB0000883
Creatine	9.3	132.077	pos	http://www.hmdb.ca/metabolites/HMDB0000064
Creatinine	5	114.066	pos	http://www.hmdb.ca/metabolites/HMDB0000562
Glucose-1-phosphate	11.38	259.022	neg	http://www.hmdb.ca/metabolites/HMDB0001586
Glycerol-3-phosphate	10.85	173.021	pos	http://www.hmdb.ca/metabolites/HMDB0000126
Phosphocreatine	11	212.043	pos	http://www.hmdb.ca/metabolites/HMDB0001511
3-phosphoglycerate	12.17	184.986	neg	http://www.hmdb.ca/metabolites/HMDB0000807
DHAP	11	168.991	neg	http://www.hmdb.ca/metabolites/HMDB0001473
Glucose	9.6	179.056	neg	http://www.hmdb.ca/metabolites/HMDB0000122
Glucose-6-phosphate	12.22	259.022	neg	http://www.hmdb.ca/metabolites/HMDB0001401
Glycerate	8	105.019	neg	http://www.hmdb.ca/metabolites/HMDB0000139
Lactate	6.1	89.0244	neg	http://www.hmdb.ca/metabolites/HMDB0000190
Phosphoenolpyruvate	12.62	166.975	neg	http://www.hmdb.ca/metabolites/HMDB0000263
Pyruvate	4.8	87.0088	neg	http://www.hmdb.ca/metabolites/HMDB0000243
Acetylcarnitine	6.3	204.123	pos	http://www.hmdb.ca/metabolites/HMDB0000201
Carnitine	8.4	162.112	pos	http://www.hmdb.ca/metabolites/HMDB0000062
Choline	10.5	104.107	pos	http://www.hmdb.ca/metabolites/HMDB0000097
Glycerophosphocholine	9.67	258.11	pos	http://www.hmdb.ca/metabolites/HMDB0000086
O-phosphoethanolamine	11.2	140.012	neg	http://www.hmdb.ca/metabolites/HMDB0000224
Phosphocholine	10.62	184.073	pos	http://www.hmdb.ca/metabolites/HMDB0001565
UDP-GlcNAc	11.05	606.074	neg	http://www.hmdb.ca/metabolites/HMDB0000290
Allantoin	8.6	157.037	neg	http://www.hmdb.ca/metabolites/HMDB0000462
AMP	9.8	346.056	neg	http://www.hmdb.ca/metabolites/HMDB0000045
CDP-choline	10.87	489.115	pos	http://www.hmdb.ca/metabolites/HMDB0001413
CMP	11.2	322.045	neg	http://www.hmdb.ca/metabolites/HMDB0000095
Cytidine	6.63	244.093	pos	http://www.hmdb.ca/metabolites/HMDB0000089
GMP	11.8	362.051	neg	http://www.hmdb.ca/metabolites/HMDB0001397
Hypoxanthine	5.6	137.046	pos	http://www.hmdb.ca/metabolites/HMDB0000157
IMP	11.1	349.054	pos	http://www.hmdb.ca/metabolites/HMDB0000175
Inosine	6.6	269.088	pos	http://www.hmdb.ca/metabolites/HMDB0000195
Ribose-5-phosphate	11.37	229.012	neg	http://www.hmdb.ca/metabolites/HMDB0001548
Thymidine	3.4	241.083	neg	http://www.hmdb.ca/metabolites/HMDB0000273
UDP-glucose	11.91	565.048	neg	http://www.hmdb.ca/metabolites/HMDB00286
UMP	10.9	323.029	neg	http://www.hmdb.ca/metabolites/HMDB0000288
Uracil	4.3	111.02	neg	http://www.hmdb.ca/metabolites/HMDB0000300
Uric acid	8.8	167.021	neg	http://www.hmdb.ca/metabolites/HMDB0000289
Uridine	5.3	243.062	neg	http://www.hmdb.ca/metabolites/HMDB0000296
Xanthine	7.6	151.026	neg	http://www.hmdb.ca/metabolites/HMDB0000292
Asymmetric dimethylarginine	11.7	203.15	pos	http://www.hmdb.ca/metabolites/HMDB0001539
Betaine	6.5	118.086	pos	http://www.hmdb.ca/metabolites/HMDB0000043
Cystathionine	11.5	223.075	pos	http://www.hmdb.ca/metabolites/HMDB0000099
Dimethylglycine	7.4	104.071	pos	http://www.hmdb.ca/metabolites/HMDB0000092
Sarcosine	8.9	90.055	pos	http://www.hmdb.ca/metabolites/HMDB0000271
2-aminobutyric acid	8.5	104.071	pos	http://www.hmdb.ca/metabolites/HMDB0000452
2-hydroxybutyric acid	4.7	103.04	neg	http://www.hmdb.ca/metabolites/HMDB0000008
2-hydroxyglutarate	11	147.03	neg	http://www.hmdb.ca/metabolites/HMDB0059655
3-hydroxybutyric acid	5.6	103.04	neg	http://www.hmdb.ca/metabolites/HMDB00357
3-hydroxyisobutyric acid	6.3	103.04	neg	http://www.hmdb.ca/metabolites/HMDB0000023
3-methyl-2-oxobutyrate	3.4	115.04	neg	http://www.hmdb.ca/metabolites/HMDB0000019
3-methyl-2-oxopentanoic acid	2.5	129.056	neg	http://www.hmdb.ca/metabolites/HMDB0000491
Acetylaspartate	10.5	176.055	pos	http://www.hmdb.ca/metabolites/HMDB0000812
Acetylglutamate	9.9	190.071	pos	http://www.hmdb.ca/metabolites/HMDB0001138
Acetylglutamine	7.1	189.087	pos	http://www.hmdb.ca/metabolites/HMDB0006029
Acetylglycine	6.7	116.035	neg	http://www.hmdb.ca/metabolites/HMDB0000532
Acetylmethionine	3.5	192.069	pos	http://www.hmdb.ca/metabolites/HMDB0011745
Aminoadipate	10.6	162.076	pos	http://www.hmdb.ca/metabolites/HMDB0000510
beta-alanine	10	90.055	pos	http://www.hmdb.ca/metabolites/HMDB0000056
Carnosine	10	227.114	pos	http://www.hmdb.ca/metabolites/HMDB0000033
Cysteic acid	11.4	167.997	neg	http://www.hmdb.ca/metabolites/HMDB0002757
gamma-aminobutyric acid	10	104.071	pos	http://www.hmdb.ca/metabolites/HMDB0000112
gamma-glutamyl-alanine	10	219.097	pos	http://www.hmdb.ca/metabolites/HMDB0006248
gly-gly	9.8	133.061	pos	http://www.hmdb.ca/metabolites/HMDB0011733
Guanidinoacetate	10.3	118.061	pos	http://www.hmdb.ca/metabolites/HMDB0000128
Hypotaurine	9.6	110.027	pos	http://www.hmdb.ca/metabolites/HMDB0000965
Indolelactate	4.5	206.081	pos	http://www.hmdb.ca/metabolites/HMDB0000671
Kynurenine	5.9	209.092	pos	http://www.hmdb.ca/metabolites/HMDB0000684
Methionine sulfoxide	8.85	166.053	pos	http://www.hmdb.ca/metabolites/HMDB0002005
myo-Inositol	11.2	179.056	neg	http://www.hmdb.ca/metabolites/HMDB0000211
N6-acetyllysine	7.9	189.123	pos	http://www.hmdb.ca/metabolites/HMDB0000206
Pipecolate	7.5	130.086	pos	http://www.hmdb.ca/metabolites/HMDB0000070
pyroglutamate	7.1	128.035	neg	http://www.hmdb.ca/metabolites/HMDB0000267
Sorbitol	9.08	181.072	neg	http://www.hmdb.ca/metabolites/HMDB0000247
Taurine	9.6	124.007	neg	http://www.hmdb.ca/metabolites/HMDB0000251
trans-Urocanate	7.3	139.05	pos	http://www.hmdb.ca/metabolites/HMDB0062562
Trimethyllysine	12.6	189.16	pos	http://www.hmdb.ca/metabolites/HMDB0001325
Glutathione	10.2	308.091	pos	http://www.hmdb.ca/metabolites/HMDB0000125
Glutathione disulfide	12.6	613.159	pos	http://www.hmdb.ca/metabolites/HMDB0003337
2-oxoglutarate	11.36	145.014	neg	http://www.hmdb.ca/metabolites/HMDB0062781
cis-aconitic acid	13.03	173.009	neg	http://www.hmdb.ca/metabolites/HMDB0000072
Citrate	13.2	191.02	neg	http://www.hmdb.ca/metabolites/HMDB0000094
Fumarate	11.7	115.004	neg	http://www.hmdb.ca/metabolites/HMDB0000134
Malate	11.7	133.014	neg	http://www.hmdb.ca/metabolites/HMDB0000156
Succinate	11.1	117.019	neg	http://www.hmdb.ca/metabolites/HMDB0000254
Biotin	5.2	245.095	pos	http://www.hmdb.ca/metabolites/HMDB0000030
Niacinamide	3.4	123.055	pos	http://www.hmdb.ca/metabolites/HMDB0001406
Pantothenate	5.3	220.118	pos	http://www.hmdb.ca/metabolites/HMDB0000210
Pyridoxal	4.1	168.066	pos	http://www.hmdb.ca/metabolites/HMDB0001545
Riboflavin	4	377.146	pos	http://www.hmdb.ca/metabolites/HMDB0000244
2-oxobutyric acid	3.8	101.024	neg	http://www.hmdb.ca/metabolites/HMDB0000005
Acetylalanine	5.4	132.065	pos	http://www.hmdb.ca/metabolites/HMDB0000766
ADP	10.77	428.037	pos	http://www.hmdb.ca/metabolites/HMDB0001341
Ascorbate	9.9	175.025	neg	http://www.hmdb.ca/metabolites/HMDB0000044
ATP	11.68	505.988	neg	http://www.hmdb.ca/metabolites/HMDB0000538
Carbamoylaspartate	12.18	175.036	neg	http://www.hmdb.ca/metabolites/HMDB0000828
CDP	12.2	404.026	pos	http://www.hmdb.ca/metabolites/HMDB0001546
Coenzyme A	9.71	768.122	pos	http://www.hmdb.ca/metabolites/HMDB0001423
CTP	13	481.977	neg	http://www.hmdb.ca/metabolites/HMDB0000082
Cysteine-glycine	7.2	179.048	pos	http://www.hmdb.ca/metabolites/HMDB0000078
dATP	11.02	492.008	pos	http://www.hmdb.ca/metabolites/HMDB0001532
dCTP	12.34	465.982	neg	http://www.hmdb.ca/metabolites/HMDB0000998
Deoxycytidine	5.9	228.098	pos	http://www.hmdb.ca/metabolites/HMDB0000014
dTMP	9.3	321.049	neg	http://www.hmdb.ca/metabolites/HMDB0001227
FAD	8	786.164	pos	http://www.hmdb.ca/metabolites/HMDB0001248
Formyl-methionine	3.8	176.039	neg	http://www.hmdb.ca/metabolites/HMDB0001015
Fructose	8.5	179.056	neg	http://www.hmdb.ca/metabolites/HMDB0000660
Fructose-1,6-bisphosphate	13.05	341.003	pos	http://www.hmdb.ca/metabolites/HMDB0001058
GDP	12.8	442.017	neg	http://www.hmdb.ca/metabolites/HMDB0001201
GTP	13.1	521.983	neg	http://www.hmdb.ca/metabolites/HMDB0001273
Homocysteine	8.2	136.043	pos	http://www.hmdb.ca/metabolites/HMDB0000742
Itaconic acid	10.8	129.019	neg	http://www.hmdb.ca/metabolites/HMDB0002092
Mannose	8.9	179.056	neg	http://www.hmdb.ca/metabolites/HMDB0000169
Methylthioadenosine	3.5	298.097	pos	http://www.hmdb.ca/metabolites/HMDB0001173
Orotate	7.2	155.01	neg	http://www.hmdb.ca/metabolites/HMDB0000226
p-aminobenzoate	6.8	136.04	neg	http://www.hmdb.ca/metabolites/HMDB0001392
Phenylacetylglutamine	3.5	265.118	pos	http://www.hmdb.ca/metabolites/HMDB0006344
Phosphoserine	11.6	186.016	pos	http://www.hmdb.ca/metabolites/HMDB0000272
Picolinate	5	124.039	pos	http://www.hmdb.ca/metabolites/HMDB0002243
Pyridoxine	4.19	170.081	pos	http://www.hmdb.ca/metabolites/HMDB0000239
SAH	8.6	385.129	pos	http://www.hmdb.ca/metabolites/HMDB0000939
Thiamine		266.12	pos	http://www.hmdb.ca/metabolites/HMDB0000235
UDP	11.89	402.995	neg	http://www.hmdb.ca/metabolites/HMDB0000295
UTP	12.74	482.961	neg	http://www.hmdb.ca/metabolites/HMDB0000285
5-methyl THF	4.8	460.192	pos	https://www.hmdb.ca/metabolites/HMDB0001396
Folic acid	12.36	442.147	pos	http://www.hmdb.ca/metabolites/HMDB0000121

### Sheet: MPM composition
Metabolite	Pool	Concentration (μM)	Source	Internal/external standard	Supplier	Catalog Number	Nucleotide
Alanine	A	375.728	this study	internal	Sigma-Aldrich	05129	n
Arginine	A	114.871	this study	internal	Sigma-Aldrich	A8094	n
Asparagine	A	50.7771	this study	internal	Sigma-Aldrich	A4159	n
Aspartate	A	52.0276	this study	internal	Sigma-Aldrich	A7219	n
Cystine	A	14.5315	this study	internal	Sigma-Aldrich	C7602	n
Glycine	A	321.247	this study	internal	Sigma-Aldrich	G8790	n
Glutamate	A	102.954	this study	internal	Sigma-Aldrich	G8415	n
Glutamine	A	793.924	this study	internal	Sigma-Aldrich	G3126	n
Histidine	A	129.38	this study	internal	Sigma-Aldrich	H6034	n
Isoleucine	A	136.125	this study	internal	Sigma-Aldrich	I7403	n
Leucine	A	197.676	this study	internal	Sigma-Aldrich	L8912	n
Lysine	A	300.047	this study	internal	Sigma-Aldrich	L8662	n
Methionine	A	81.3795	this study	internal	Sigma-Aldrich	M5308	n
Phenylalanine	A	123.358	this study	internal	Sigma-Aldrich	P5482	n
Proline	A	148.235	this study	internal	Sigma-Aldrich	P5607	n
Serine	A	93.6898	this study	internal	Sigma-Aldrich	S4500	n
Threonine	A	235.7	this study	internal	Sigma-Aldrich	T8441	n
Tryptophan	A	83.7711	this study	internal	Sigma-Aldrich	T8941	n
Tyrosine	A	90.8939	this study	internal	Sigma-Aldrich	T8566	n
Valine	A	328.477	this study	internal	Sigma-Aldrich	V0513	n
3-methyl-2-oxobutyrate	A	10.252	Sullivan et al., 2019 (PMID: 30990168)	N/A	Sigma-Aldrich	W386901	n
Glucose-1-phosphate	A	4.6519	Sullivan et al., 2019 (PMID: 30990168)	N/A	Sigma-Aldrich	G7000	n
Creatinine	A	11.9364	this study	internal	Sigma-Aldrich	C4255	n
Malate	A	9.87542	this study	internal	Sigma-Aldrich	02288	n
Methionine sulfoxide	A	7.98716	this study	internal	Sigma-Aldrich	M1126	n
Acetylglycine	A	10.103	this study	external	Sigma-Aldrich	A16300	n
Thiamine	A	2.99972	Sullivan et al., 2019 (PMID: 30990168)	N/A	Sigma-Aldrich	T1270	n
Guanidinoacetate	A	8.22072	this study	external	Sigma-Aldrich	G11608	n
Mannose	A	5.22384	this study	external	Sigma-Aldrich	M6020	n
Uracil	A	6.99769	Sullivan et al., 2019 (PMID: 30990168)	N/A	Sigma-Aldrich	U0750	y
Acetylcarnitine	A	4.77612	this study	external	Sigma-Aldrich	A6706	n
UDP-GlcNAc	A	1.65291	Sullivan et al., 2019 (PMID: 30990168)	N/A	Sigma-Aldrich	U4375	n
Cytidine	A	4.26085	Sullivan et al., 2019 (PMID: 30990168)	N/A	Sigma-Aldrich	C4654	y
Acetylalanine	A	10.6895	this study	internal	Sigma-Aldrich	A4625	n
Homocitrulline	A	1.99146	this study	external	Santa Cruz Biotech	SC269298	n
Cystathionine	A	2.29393	Sullivan et al., 2019 (PMID: 30990168)	N/A	Sigma-Aldrich	C7505	n
2-hydroxyglutarate	A	1.92024	this study	internal	Sigma-Aldrich	90790	n
Glucose	B	8280.76	this study	internal	Sigma-Aldrich	G8270	n
Lactate	B	3088.16	Cantor et al., 2017 (PMID: 28388410)	N/A	Sigma-Aldrich	L7022	n
Taurine	B	1016.42	this study	external	Sigma-Aldrich	T0625	n
Allantoin	B	371.93	this study	external	Sigma-Aldrich	05670	n
myo-Inositol	B	227.325	this study	external	Sigma-Aldrich	I7508	n
Citrate	B	140.49	this study	internal	Sigma-Aldrich	251275	n
O-phosphoethanolamine	B	183.873	this study	external	Sigma-Aldrich	P0503	n
Creatine	B	196.019	this study	external	Sigma-Aldrich	C0780	n
Ornithine	B	104.4	this study	internal	Sigma-Aldrich	O6503	n
Citrulline	B	70.7673	this study	internal	Sigma-Aldrich	C7629	n
Succinate	B	22.2067	this study	internal	Sigma-Aldrich	S3674	n
pyroglutamate	B	79.8054	this study	internal	Sigma-Aldrich	83160	n
gly-gly	B	51.6077	this study	internal	Sigma-Aldrich	G1002	n
3-methyl-2-oxopentanoic acid	B	42.5808	this study	external	Sigma-Aldrich	198978	n
Pyruvate	B	55.0627	this study	internal	Sigma-Aldrich	P5280	n
Uric acid	B	27.7166	Cantor et al., 2017 (PMID: 28388410)	N/A	Sigma-Aldrich	U2625	n
Betaine	B	33.5519	this study	external	Sigma-Aldrich	61962	n
Phosphocholine	B	11.7031	this study	internal	Sigma-Aldrich	P0378	n
Choline	B	24.5347	this study	internal	Sigma-Aldrich	C7527	n
Fructose	B	18.4489	this study	external	Sigma-Aldrich	F0127	n
Carnitine	B	15.4331	this study	external	Sigma-Aldrich	C0283	n
Acetylaspartate	B	15.2402	Sullivan et al., 2019 (PMID: 30990168)	N/A	Sigma-Aldrich	00920	n
Ascorbate	B	12.7283	Sullivan et al., 2019 (PMID: 30990168)	N/A	Sigma-Aldrich	A4034	n
Glutathione	B	7.4775	Sullivan et al., 2019 (PMID: 30990168)	N/A	Sigma-Aldrich	G4251	n
Sarcosine	B	25.0834	this study	external	Sigma-Aldrich	131776	n
Inosine	B	7.20892	Sullivan et al., 2019 (PMID: 30990168)	N/A	Sigma-Aldrich	I4125	y
Itaconic acid	B	14.6283	this study	external	Sigma-Aldrich	I29204	n
Phosphocreatine	B	80.8515	Sullivan et al., 2019 (PMID: 30990168)	N/A	Sigma-Aldrich	P7936	n
Glutathione disulfide	B	25.726	Sullivan et al., 2019 (PMID: 30990168)	N/A	Sigma-Aldrich	G6654	n
IMP	B	23.843	Sullivan et al., 2019 (PMID: 30990168)	N/A	Sigma-Aldrich	57510	y
AMP	B	20.192	Sullivan et al., 2019 (PMID: 30990168)	N/A	Sigma-Aldrich	01930	y
2-hydroxybutyric acid	B	59.5677	this study	external	Sigma-Aldrich	220116	n
Hypotaurine	B	92.1111	this study	external	Sigma-Aldrich	H1384	n
3-hydroxybutyric acid	B	42.6159	this study	internal	Sigma-Aldrich	298360	n
Uridine	B	17.838	Sullivan et al., 2019 (PMID: 30990168)	N/A	Sigma-Aldrich	U3003	y
Thymidine	B	10.7574	this study	external	Sigma-Aldrich	T1895	y
2-aminobutyric acid	B	20.4461	this study	internal	Sigma-Aldrich	A2536	n
Xanthine	B	11.6493	Sullivan et al., 2019 (PMID: 30990168)	N/A	Sigma-Aldrich	X4002	y
Glucose-6-phosphate	B	6.1733	Sullivan et al., 2019 (PMID: 30990168)	N/A	Sigma-Aldrich	G7879	n
Ribose-5-phosphate	B	12.8127	Sullivan et al., 2019 (PMID: 30990168)	N/A	Sigma-Aldrich	83875	n
3-hydroxyisobutyric acid	B	36.9778	this study	external	Sigma-Aldrich	36105	n
Asymmetric dimethylarginine	B	5.86834	this study	external	Medchem Express	HY-113216	n
Trimethyllysine	B	1.93	Sullivan et al., 2019 (PMID: 30990168)	N/A	Sigma-Aldrich	T1660	n
Aminoadipate	C	4.60881	this study	internal	Sigma-Aldrich	A0637	n
UDP-glucose	C	1.13584	Sullivan et al., 2019 (PMID: 30990168)	N/A	Cayman Chemical	15602	n
p-aminobenzoate	C	3.9957	Sullivan et al., 2019 (PMID: 30990168)	N/A	Sigma-Aldrich	A9878	n
Kynurenine	C	2.57251	this study	internal	Sigma-Aldrich	K8625	n
Carbamoylaspartate	C	3.01014	Sullivan et al., 2019 (PMID: 30990168)	N/A	Alfa Aesar	A17166	n
Niacinamide	C	4.20468	this study	internal	Sigma-Aldrich	72340	n
2-oxoglutarate	C	3.2142	this study	internal	Sigma-Aldrich	75890	n
beta-alanine	C	5.03864	this study	internal	Sigma-Aldrich	A9920	n
2-oxobutyric acid	C	4.33283	Sullivan et al., 2019 (PMID: 30990168)	N/A	Sigma-Aldrich	K401	n
3-phosphoglycerate	C	1.90775	Sullivan et al., 2019 (PMID: 30990168)	N/A	Sigma-Aldrich	P8877	n
cis-aconitic acid	C	2.4771	this study	internal	Sigma-Aldrich	A3412	n
Iron(III) sulfate hydrate	C	1.0428	Vande Voorde et al., 2019 (PMID: 30613774)	N/A	Sigma-Aldrich	307718	n
UMP	C	1.1097	this study	internal	Sigma-Aldrich	U6375	y
Hydroxyproline	C	3.078	Cantor et al., 2017 (PMID: 28388410)	N/A	Santa Cruz Biotech	sc-208462	n
Pyridoxal	C	1.94755	this study	external	Sigma-Aldrich	271748	n
gamma-aminobutyric acid	C	3.83656	this study	internal	Sigma-Aldrich	A2129	n
Pipecolate	C	2.8696	this study	external	Sigma-Aldrich	P45850	n
Formyl-methionine	C	1.8426	this study	external	Sigma-Aldrich	F3377	n
gamma-glutamyl-alanine	C	1.41506	this study	internal	Sigma-Aldrich	483834	n
SAH	C	0.765785	Sullivan et al., 2019 (PMID: 30990168)	N/A	Cayman Chemical	13603	n
Phosphoenolpyruvate	C	1.09326	Sullivan et al., 2019 (PMID: 30990168)	N/A	Sigma-Aldrich	P3637	n
Zinc sulfate heptahydrate	C	1.5	Vande Voorde et al., 2019 (PMID: 30613774)	N/A	Sigma-Aldrich	Z0251	n
Acetylserine	C	1.358	Cantor et al., 2017 (PMID: 28388410)	N/A	Sigma-Aldrich	CDS020792	n
Indolelactate	C	1.70208	this study	external	Sigma-Aldrich	I5508	n
Glycerate	C	2.53636	this study	internal	Sigma-Aldrich	367494	n
Deoxycytidine	D	0.954025	Sullivan et al., 2019 (PMID: 30990168)	N/A	Sigma-Aldrich	D3897	y
GMP	D	0.494735	Sullivan et al., 2019 (PMID: 30990168)	N/A	Sigma-Aldrich	G8377	y
N6-acetyllysine	D	1.00948	this study	internal	Sigma-Aldrich	A4021	n
Acetylglutamate	D	0.981713	this study	internal	Sigma-Aldrich	855642	n
Orotate	D	0.963748	Sullivan et al., 2019 (PMID: 30990168)	N/A	Sigma-Aldrich	O2750	y
Sorbitol	D	0.772123	Sullivan et al., 2019 (PMID: 30990168)	N/A	Sigma-Aldrich	S1876	n
Carnosine	D	0.619752	Sullivan et al., 2019 (PMID: 30990168)	N/A	Sigma-Aldrich	C9625	n
trans-Urocanate	D	0.754148	Sullivan et al., 2019 (PMID: 30990168)	N/A	Cayman Chemical	16228	n
CMP	D	0.235349	Sullivan et al., 2019 (PMID: 30990168)	N/A	Sigma-Aldrich	C1006	y
Acetylglutamine	D	1.15186	this study	internal	Sigma-Aldrich	A9125	n
Pantothenate	D	1.53322	this study	internal	Sigma-Aldrich	C8731	n
Picolinate	E	0.428026	Sullivan et al., 2019 (PMID: 30990168)	N/A	Sigma-Aldrich	P42800	n
Iron(III) nitrate nonahydrate	E	0.1238	Vande Voorde et al., 2019 (PMID: 30613774)	N/A	Sigma-Aldrich	F8508	n
Argininosuccinate	E	0.115121	Sullivan et al., 2019 (PMID: 30990168)	N/A	Sigma-Aldrich	A5707	n
CDP-choline	E	0.058066	Sullivan et al., 2019 (PMID: 30990168)	N/A	Alfa Aesar	J64161	n
Acetylmethionine	E	0.147221	Sullivan et al., 2019 (PMID: 30990168)	N/A	Sigma-Aldrich	01310	n
Biotin	E	0.086	Cantor et al., 2017 (PMID: 28388410)	N/A	Sigma-Aldrich	B4639	n
Hypoxanthine	E	0.122124	this study	internal	Sigma-Aldrich	H9636	y
Riboflavin	E	0.0343036	Sullivan et al., 2019 (PMID: 30990168)	external	Sigma-Aldrich	R9504	n
Vitamin B12	E	0.005	Vande Voorde et al., 2019 (PMID: 30613774)	N/A	Sigma-Aldrich	V6629	n
Fumarate	E	0.0447665	Sullivan et al., 2019 (PMID: 30990168)	N/A	Sigma-Aldrich	240745	n
Sodium selenite	E	0.0289	Vande Voorde et al., 2019 (PMID: 30613774)	N/A	Sigma-Aldrich	S5261	n
Cysteine-glycine	E	0.0236514	Sullivan et al., 2019 (PMID: 30990168)	N/A	Sigma-Aldrich	C0166	n
Methylthioadenosine	E	0.016123	Sullivan et al., 2019 (PMID: 30990168)	N/A	Sigma-Aldrich	D5011	n
Copper(II) sulfate	F	0.0052	Vande Voorde et al., 2019 (PMID: 30613774)	N/A	Sigma-Aldrich	C1297	n
Ammonium metavanadate	F	0.0026	Vande Voorde et al., 2019 (PMID: 30613774)	N/A	Sigma-Aldrich	10028	n
Manganese(II) chloride tetrahydrate	F	0.0002	Vande Voorde et al., 2019 (PMID: 30613774)	N/A	Sigma-Aldrich	M5005	n
Sodium Chloride	S	103448	RPMI value	N/A	Sigma-Aldrich	S7653	n
Sodium Phosphate Dibasic (anhydrous)	S	5633.8	RPMI value	N/A	Sigma-Aldrich	S5136	n
Potassium chloride	S	5333.33	RPMI value	N/A	Sigma-Aldrich	P5405	n
Calcium nitrate tetrahydrate	S	423.729	RPMI value	N/A	Sigma-Aldrich	C4955	n
Magnesium sulfate	S	407	RPMI value	N/A	Sigma-Aldrich	M2643	n
Sodium bicarbonate	S	23809.5	RPMI value	N/A	Sigma-Aldrich	S6014	n
Phenol Red	S	13.2837	RPMI value	N/A	Sigma-Aldrich	P3532	n
Folic acid	Freshly prepared	0.00527058	Sullivan et al., 2021 (PMID: 34799701)	N/A	Sigma-Aldrich	F8758	n
5-MeTHF	Freshly prepared	0.1542	Sullivan et al., 2021 (PMID: 34799701)	N/A	Sigma-Aldrich	M0132	n
