## Supplemental Table 3 for "Physiological folate levels constrain nucleotide synthesis and increase dependence on nucleotide salvage"

### Sheet: sgRNAs
Gene	sgRNA #	sgRNA sequence	Primer 1, 5′ -> 3′	Primer 2, 5′ -> 3′
Non-targeting control	1	GCGAGGTATTCGGCTCCGCG	caccgGCGAGGTATTCGGCTCCGCG	aaacCGCGGAGCCGAATACCTCGCc
Adk	1	ATAAGGCATGACGTCCATCA	caccgATAAGGCATGACGTCCATCA	aaacTGATGGACGTCATGCCTTATc
Adk	2	TACAGCTATGTAGTAAACTC	caccgTACAGCTATGTAGTAAACTC	aaacGAGTTTACTACATAGCTGTAc
Aprt	1	AAGAGGGGCGAGATATCCCT	caccgAAGAGGGGCGAGATATCCCT	aaacAGGGATATCTCGCCCCTCTTc
Aprt	2	GGCAAGATCGACTACATCGC	caccgGGCAAGATCGACTACATCGC	aaacGCGATGTAGTCGATCTTGCCc
Dck	1	AGTGGACCATATATCAAGAC	caccgAGTGGACCATATATCAAGAC	aaacGTCTTGATATATGGTCCACTc
Dck	2	TGTATGAGAAACCTGAACGG	caccgTGTATGAGAAACCTGAACGG	aaacCCGTTCAGGTTTCTCATACAc
Dhodh	1	TTGATCCAGAGTCGGCGCAC	caccgTTGATCCAGAGTCGGCGCAC	aaacGTGCGCCGACTCTGGATCAAc
Dhodh	2	GACTGGACACGTTAACCACC	caccgGACTGGACACGTTAACCACC	aaacGGTGGTTAACGTGTCCAGTCc
Gart	1	ATGGCGAGTAAAGGGTACCC	caccgATGGCGAGTAAAGGGTACCC	aaacGGGTACCCTTTACTCGCCATc
Gart	2	TGACGGCTTCAGTTGTACTG	caccgTGACGGCTTCAGTTGTACTG	aaacCAGTACAACTGAAGCCGTCAc
Hprt1	1	CTAGAATGATCAGTCAACGG	caccgCTAGAATGATCAGTCAACGG	aaacCCGTTGACTGATCATTCTAGc
Hprt1	2	TATACCTAATCATTATGCCG	caccgTATACCTAATCATTATGCCG	aaacCGGCATAATGATTAGGTATAc
Hprt1	3	AACAAATCTAGGTCATAACC	caccgAACAAATCTAGGTCATAACC	aaacGGTTATGACCTAGATTTGTTc
Pnp	1	AGATGCTGTGTGATGATGCA	caccgAGATGCTGTGTGATGATGCA	aaacTGCATCATCACACAGCATCTc
Pnp	2	ATGCTTATGACCGGGATATG	caccgATGCTTATGACCGGGATATG	aaacCATATCCCGGTCATAAGCATc
Slc29a1	1	ACAGAGCCGGGACACAGATC	caccgACAGAGCCGGGACACAGATC	aaacGATCTGTGTCCCGGCTCTGTc
Slc29a1	2	AGGCCCTGGCCACTCATGAT	caccgAGGCCCTGGCCACTCATGAT	aaacATCATGAGTGGCCAGGGCCTc
Slc43a3	1	GGGTAGGGGATATGTCCCTT	caccgGGGTAGGGGATATGTCCCTT	aaacAAGGGACATATCCCCTACCCc
Slc43a3	2	TGACCGCTTCAAGACTACTG	caccgTGACCGCTTCAAGACTACTG	aaacCAGTAGTCTTGAAGCGGTCAc
Tk1	1	TAGGACTGACCGATCATGTG	caccgTAGGACTGACCGATCATGTG	aaacCACATGATCGGTCAGTCCTAc
Tk1	2	GATGTGACCCAGGAGTCCTT	caccgGATGTGACCCAGGAGTCCTT	aaacAAGGACTCCTGGGTCACATCc
Tk2	1	AGAATCGCGTAGTCAACCTC	caccgAGAATCGCGTAGTCAACCTC	aaacGAGGTTGACTACGCGATTCTc
Tk2	2	TATTGCCCTCAATACAAACC	caccgTATTGCCCTCAATACAAACC	aaacGGTTTGTATTGAGGGCAATAc
Tyms	1	CAGGCACGATACAGCCTGAG	caccgCAGGCACGATACAGCCTGAG	aaacCTCAGGCTGTATCGTGCCTGc
Tyms	2	TTCAAGAAGGAGGACCGCAC	caccgTTCAAGAAGGAGGACCGCAC	aaacGTGCGGTCCTCCTTCTTGAAc
Uck1	1	TATTCTACACCCAGGAGATC	caccgTATTCTACACCCAGGAGATC	aaacGATCTCCTGGGTGTAGAATAc
Uck1	2	ACCACCTGCTTACCTTGAGT	caccgACCACCTGCTTACCTTGAGT	aaacACTCAAGGTAAGCAGGTGGTc
Uck2	1	CTGGCTCGCTTACCGTGAGT	caccgCTGGCTCGCTTACCGTGAGT	aaacACTCACGGTAAGCGAGCCAGc
Uck2	2	ACGCACCTCGGCGAGACAGA	caccgACGCACCTCGGCGAGACAGA	aaacTCTGTCTCGCCGAGGTGCGTc

### Sheet: qPCR
Gene	Primer 1, 5′ -> 3′	Primer 2, 5′ -> 3′
Adk	GACGGGTAGGTGCAGTCAT	GATGTCAAGAAGAGGATTCCCCA
Uck2	AGACCCTGCAGAACCACCA	ATTCTGCCCCAAAAGCTGGA
Ppib	AGCAAGTTCCATCGTGTCATC	AGCTTGAAGTTCTCATCTGGG
